# Low oxygen promotes extravillous trophoblast progenitor expansion but restrains maturation

**DOI:** 10.1101/2025.10.29.685387

**Authors:** Gina L. McNeill, Giada Guntri, Ida Calvi, Alastair H. Kyle, Hans-Rudolf Hotz, Victoria M. Leonard, Willie Wu, Matthew J. Shannon, Andrew I. Minchinton, Keegan Korthauer, Margherita Y. Turco, Alexander G. Beristain

**Author notes:** To whom correspondence should be addressed: Alexander G. Beristain, The British Columbia Children’s Hospital Research Institute, The University of British Columbia, Vancouver, British Columbia, Canada. V5Z 4H4., Margherita Y. Turco, Friedrich Miescher Institute for Biomedical Research, Basel, Switzerland. Fabrikstrasse 24, 4056 Basel.

## Abstract

Placental development occurs in a low oxygen environment, yet how oxygen tension instructs differentiation of progenitor cytotrophoblasts (CTB) along the extravillous versus villous pathways remains incompletely understood. In particular, the role of low oxygen in early extravillous trophoblast (EVT) progenitor expansion and subsequent maturation has been difficult to assess due to the lack of models allowing sequential, high-resolution characterization. Using human trophoblast organoids and single-cell transcriptomics, we examined the effects of ambient (21%) and physiological (2–3%, 8%) oxygen on EVT and SCT differentiation. We show that low oxygen promotes the initial expansion of column CTB-like progenitors but restricts terminal EVT maturation. Conversely, we show that ambient oxygen drives the formation of EVT and syncytiotrophoblast. Stabilization of HIF-1 partially recapitulates the EVT maturation block but does not contribute to EVT progenitor expansion, indicating HIF-dependent and-independent contributions. These findings clarify how oxygen shapes EVT lineage progression and define HIF-1’s role in coordinating progenitor expansion versus maturation.
