## Supplemental Table 1 for "Low oxygen promotes extravillous trophoblast progenitor expansion but restrains maturation": TableS1_scRNAseqcharacteristics_FINAL.xlsx

### Sheet: A
Human primary placenta-derived and decidua-derived 10X sample metrics.
File	Patient	Source	Compartment	Tissue	Raw # Cells	Fraction Reads in Cells	Mean Reads per Cell	Median UMI Counts per Cell	Median Genes per Cell	Total Genes Detected	# Cells Post QC	DDR	# Doublets	Final # Cells
Placenta 1	P277	GSE174481	Fetal	Placenta	3560	0.897	31463	5732	1965	21627	2711	0.025	128	2583
Placenta 2	P89	GSE174481	Fetal	Placenta	3903	0.836	20348	3380	1444	21514	2386	0.031	117	2269
Placenta 3	P21	GSE174481	Fetal	Placenta	2420	0.808	34189	6001	2053	20596	1608	0.029	99	1509
Placenta 4	P130	GSE174481	Fetal	Placenta	4007	0.901	19505	4657	1700	21371	2714	0.031	166	2548
Placenta 5	P244	GSE174481	Fetal	Placenta	826	0.792	661042	24114	4779	24514	398	0.007	14	384
Placenta 6	P295	GSE174481	Fetal	Placenta	1575	0.617	322693	10416	2890	24612	639	0.012	25	614
Placenta 7	P899	GSE174481	Fetal	Placenta	2775	0.768	163598	9373	2547	25215	1532	0.023	82	1450
Placenta 8	D9	E-MTAB-6701	Fetal	Placenta	4059						2490	0.039	153	2337
Placenta 9	D10	E-MTAB-6701	Fetal	Placenta	4793						4235	0.075	267	3968
Placenta 10	D10.2	E-MTAB-6701	Fetal	Placenta	4716						4118	0.036	232	3886
Placenta 11	D10.3	E-MTAB-6701	Fetal	EPCAM+ Placenta	4942						4541	0.039	275	4266
Placenta 12	D11	E-MTAB-6701	Fetal	Placenta	4361						3066	0.039	218	2848
Placenta 13	D11.2	E-MTAB-6701	Fetal	EPCAM+ Placenta	703						95	0.006	4	91
Placenta 14	D12	E-MTAB-6701	Fetal	Placenta	4444						3527	0.035	170	3357
Placenta 15	D12.2	E-MTAB-6701	Fetal	EPCAM+ Placenta	3092						2423	0.025	148	2275
Placenta 16	D12.3	E-MTAB-6701	Fetal	HLA-G+ Placenta	3820						3085	0.03	206	2879
Decidua 1	D6	E-MTAB-6701	Maternal	CD45- Decidua	7849						2851	0.055	103	2748
Decidua 2	D6.2	E-MTAB-6701	Maternal	CD45+ Decidua	668						245	0.004	7	238
Decidua 3	D6.3	E-MTAB-6701	Maternal	CD45+ Decidua	2435						1684	0.015	76	1608
Decidua 4	D9	E-MTAB-6701	Maternal	CD45- Decidua	4337						2901	0.025	175	2726
Decidua 5	D9.2	E-MTAB-6701	Maternal	CD45+ Decidua	7983						4069	0.061	276	3793
Decidua 6	D10	E-MTAB-6701	Maternal	CD45- Decidua	2754						2226	0.018	100	2126
Decidua 7	D10.2	E-MTAB-6701	Maternal	CD45+ Decidua	3314						1520	0.024	61	1459
Decidua 8	D12	E-MTAB-6701	Maternal	CD45- Decidua	2314						1786	0.016	70	1716
Decidua 9	D12.2	E-MTAB-6701	Maternal		1977						93	0.016	4	89
Summary					87627						56943			53767
Human trophoblast stem cell-derived organoid 10X sample metrics.
File	Cell Line	Source	Oxygen Condition	Day of Differentiation	Raw # Cells	Fraction Reads in Cells	Mean Reads per Cell	Median UMI Counts per Cell	Median Genes per Cell	Total Genes Detected	# Cells Post QC	DDR	# Doublets	Final # Cells
	CT29 & CT30		0.21	0	10677	0.912	44945	18376	3893	24711	7953	0.0854	943	7010
	CT29 & CT30		0.21	3	9592	0.886	48608	18086	3882	25092	7350	0.0767	900	6450
	CT29 & CT30		0.21	7	12684	0.877	33206	10876	2956	25209	10098	0.101	1166	8932
	CT29 & CT30		0.03	0	9782	0.891	32760	12230	3102	24338	7522	0.0782	868	6654
	CT29 & CT30		0.03	3	9051	0.897	56378	17888	4080	25542	6943	0.0724	815	6128
	CT29 & CT30		0.03	7	13407	0.893	41629	11890	3358	26431	10557	0.1072	1344	9213
	CT29 & CT30		0.08	3	12251	0.884	41901	13275	3379	25430	8988	0.098	1272	7716
	CT29 & CT30		0.08	7	17764	0.891	30758	5858	2176	26312	10853	0.1421	1788	9065
Summary					95208						70264			61168
DDR: Doublet Detection Rate
