## Supplemental Table 3 for "Low oxygen promotes extravillous trophoblast progenitor expansion but restrains maturation": Tables3_SCPA.xls

### Sheet: in vivo
	Pathway	Pval	adjPval	qval	FC	Enrichment
2	HALLMARK_EPITHELIAL_MESENCHYMAL_TRANSITION	3.80185e-218	1.90093e-216	14.6874	-35.593	EVT
6	HALLMARK_HYPOXIA	3.80185e-218	1.90093e-216	14.6874	-30.2556	EVT
12	HALLMARK_INTERFERON_GAMMA_RESPONSE	2.03469e-216	1.01734e-214	14.6285	-16.0104	EVT
10	HALLMARK_COMPLEMENT	2.03469e-216	1.01734e-214	14.6285	-14.8303	EVT
5	HALLMARK_GLYCOLYSIS	3.80185e-218	1.90093e-216	14.6874	-14.5201	EVT
11	HALLMARK_INFLAMMATORY_RESPONSE	2.03469e-216	1.01734e-214	14.6285	-11.9522	EVT
39	HALLMARK_INTERFERON_ALPHA_RESPONSE	2.53214e-191	1.26607e-189	13.744	-10.3826	EVT
7	HALLMARK_IL2_STAT5_SIGNALING	3.80185e-218	1.90093e-216	14.6874	-10.3567	EVT
16	HALLMARK_TNFA_SIGNALING_VIA_NFKB	2.03469e-216	1.01734e-214	14.6285	-9.80143	EVT
19	HALLMARK_COAGULATION	1.07167e-214	5.35837e-213	14.5695	-9.24287	EVT
1	HALLMARK_APOPTOSIS	3.80185e-218	1.90093e-216	14.6874	-8.62711	EVT
22	HALLMARK_ALLOGRAFT_REJECTION	5.55507e-213	2.77753e-211	14.5106	-8.48896	EVT
8	HALLMARK_KRAS_SIGNALING_UP	3.80185e-218	1.90093e-216	14.6874	-8.38554	EVT
26	HALLMARK_APICAL_JUNCTION	1.42275e-209	7.11374e-208	14.3926	-8.36994	EVT
9	HALLMARK_UV_RESPONSE_DN	3.80185e-218	1.90093e-216	14.6874	-7.95462	EVT
33	HALLMARK_UNFOLDED_PROTEIN_RESPONSE	7.7046e-203	3.8523e-201	14.1568	-7.73783	EVT
18	HALLMARK_ANDROGEN_RESPONSE	1.07167e-214	5.35837e-213	14.5695	-7.13674	EVT
25	HALLMARK_IL6_JAK_STAT3_SIGNALING	2.83386e-211	1.41693e-209	14.4516	-6.9259	EVT
34	HALLMARK_TGF_BETA_SIGNALING	1.62905e-199	8.14525e-198	14.0388	-6.26961	EVT
14	HALLMARK_MYOGENESIS	2.03469e-216	1.01734e-214	14.6285	-5.65238	EVT
3	HALLMARK_ESTROGEN_RESPONSE_EARLY	3.80185e-218	1.90093e-216	14.6874	-4.50221	Both
23	HALLMARK_UV_RESPONSE_UP	5.55507e-213	2.77753e-211	14.5106	-4.31178	Both
20	HALLMARK_PROTEIN_SECRETION	1.07167e-214	5.35837e-213	14.5695	-3.38821	Both
40	HALLMARK_PI3K_AKT_MTOR_SIGNALING	2.53214e-191	1.26607e-189	13.744	-3.14897	Both
35	HALLMARK_CHOLESTEROL_HOMEOSTASIS	7.31341e-198	3.65671e-196	13.9799	-2.11134	Both
32	HALLMARK_REACTIVE_OXYGEN_SPECIES_PATHWAY	3.41834e-206	1.70917e-204	14.2747	-2.10835	Both
44	HALLMARK_APICAL_SURFACE	2.26792e-172	1.13396e-170	13.0363	-1.91389	Both
13	HALLMARK_MTORC1_SIGNALING	2.03469e-216	1.01734e-214	14.6285	-1.83428	Both
41	HALLMARK_ANGIOGENESIS	4.28102e-188	2.14051e-186	13.6261	-0.760733	Both
49	HALLMARK_WNT_BETA_CATENIN_SIGNALING	8.95675e-83	4.47838e-81	8.96375	-0.428048	Both
48	HALLMARK_NOTCH_SIGNALING	9.31195e-108	4.65598e-106	10.2631	-0.366599	Both
15	HALLMARK_P53_PATHWAY	2.03469e-216	1.01734e-214	14.6285	0.353565	Both
47	HALLMARK_KRAS_SIGNALING_DN	4.37722e-150	2.18861e-148	12.1515	0.392282	Both
50	HALLMARK_PANCREAS_BETA_CELLS	6.74081e-40	3.3704e-38	6.12146	0.509129	Both
4	HALLMARK_ESTROGEN_RESPONSE_LATE	3.80185e-218	1.90093e-216	14.6874	0.740563	Both
45	HALLMARK_HEDGEHOG_SIGNALING	2.43258e-157	1.21629e-155	12.4465	0.879705	Both
42	HALLMARK_MITOTIC_SPINDLE	1.71859e-186	8.59294e-185	13.5671	2.0429	Both
43	HALLMARK_SPERMATOGENESIS	3.8045e-180	1.90225e-178	13.3312	2.20724	Both
27	HALLMARK_BILE_ACID_METABOLISM	1.42275e-209	7.11374e-208	14.3926	3.40083	Both
38	HALLMARK_PEROXISOME	6.01246e-193	3.00623e-191	13.803	4.73661	Both
17	HALLMARK_XENOBIOTIC_METABOLISM	2.03469e-216	1.01734e-214	14.6285	4.99377	Both
28	HALLMARK_HEME_METABOLISM	1.42275e-209	7.11374e-208	14.3926	5.4227	CTB 1
46	HALLMARK_MYC_TARGETS_V2	2.0367e-154	1.01835e-152	12.3285	7.14907	CTB 1
24	HALLMARK_FATTY_ACID_METABOLISM	2.83386e-211	1.41693e-209	14.4516	7.21964	CTB 1
21	HALLMARK_ADIPOGENESIS	5.55507e-213	2.77753e-211	14.5106	7.27763	CTB 1
31	HALLMARK_DNA_REPAIR	3.41834e-206	1.70917e-204	14.2747	9.38424	CTB 1
37	HALLMARK_G2M_CHECKPOINT	6.01246e-193	3.00623e-191	13.803	14.2038	CTB 1
30	HALLMARK_E2F_TARGETS	7.02976e-208	3.51488e-206	14.3337	20.7975	CTB 1
36	HALLMARK_MYC_TARGETS_V1	7.31341e-198	3.65671e-196	13.9799	24.4806	CTB 1
29	HALLMARK_OXIDATIVE_PHOSPHORYLATION	1.42275e-209	7.11374e-208	14.3926	32.0327	CTB 1

### Sheet: 21%
	Pathway	Pval	adjPval	qval	FC	Enrichment
1	HALLMARK_EPITHELIAL_MESENCHYMAL_TRANSITION	3.80185e-218	1.90093e-216	14.6874	-33.0043	EVT
4	HALLMARK_INTERFERON_GAMMA_RESPONSE	1.07167e-214	5.35837e-213	14.5695	-26.8882	EVT
7	HALLMARK_HYPOXIA	5.55507e-213	2.77753e-211	14.5106	-24.7191	EVT
34	HALLMARK_INTERFERON_ALPHA_RESPONSE	1.71859e-186	8.59294e-185	13.5671	-22.0945	EVT
9	HALLMARK_COMPLEMENT	2.83386e-211	1.41693e-209	14.4516	-20.6468	EVT
8	HALLMARK_APOPTOSIS	2.83386e-211	1.41693e-209	14.4516	-18.4406	EVT
19	HALLMARK_GLYCOLYSIS	1.63588e-204	8.1794e-203	14.2157	-15.6454	EVT
3	HALLMARK_IL2_STAT5_SIGNALING	2.03469e-216	1.01734e-214	14.6285	-13.465	EVT
25	HALLMARK_UNFOLDED_PROTEIN_RESPONSE	1.62905e-199	8.14525e-198	14.0388	-12.3761	EVT
20	HALLMARK_TNFA_SIGNALING_VIA_NFKB	1.63588e-204	8.1794e-203	14.2157	-12.2415	EVT
10	HALLMARK_INFLAMMATORY_RESPONSE	2.83386e-211	1.41693e-209	14.4516	-12.0551	EVT
5	HALLMARK_ANDROGEN_RESPONSE	5.55507e-213	2.77753e-211	14.5106	-10.4472	EVT
13	HALLMARK_APICAL_JUNCTION	1.42275e-209	7.11374e-208	14.3926	-10.2133	EVT
14	HALLMARK_MTORC1_SIGNALING	1.42275e-209	7.11374e-208	14.3926	-9.83176	EVT
22	HALLMARK_COAGULATION	3.57118e-201	1.78559e-199	14.0978	-8.96512	EVT
11	HALLMARK_UV_RESPONSE_DN	2.83386e-211	1.41693e-209	14.4516	-8.34704	EVT
12	HALLMARK_ALLOGRAFT_REJECTION	1.42275e-209	7.11374e-208	14.3926	-7.1322	EVT
28	HALLMARK_PROTEIN_SECRETION	7.31341e-198	3.65671e-196	13.9799	-6.63514	EVT
27	HALLMARK_MYOGENESIS	7.31341e-198	3.65671e-196	13.9799	-6.24556	EVT
36	HALLMARK_IL6_JAK_STAT3_SIGNALING	3.8045e-180	1.90225e-178	13.3312	-5.96301	EVT
21	HALLMARK_KRAS_SIGNALING_UP	7.7046e-203	3.8523e-201	14.1568	-5.37923	EVT
16	HALLMARK_P53_PATHWAY	7.02976e-208	3.51488e-206	14.3337	-5.08987	EVT
26	HALLMARK_CHOLESTEROL_HOMEOSTASIS	7.31341e-198	3.65671e-196	13.9799	-4.89883	Both
2	HALLMARK_ESTROGEN_RESPONSE_EARLY	2.03469e-216	1.01734e-214	14.6285	-4.78877	Both
6	HALLMARK_ESTROGEN_RESPONSE_LATE	5.55507e-213	2.77753e-211	14.5106	-4.53786	Both
35	HALLMARK_PI3K_AKT_MTOR_SIGNALING	1.71859e-186	8.59294e-185	13.5671	-4.41047	Both
18	HALLMARK_ADIPOGENESIS	1.63588e-204	8.1794e-203	14.2157	-3.61648	Both
38	HALLMARK_TGF_BETA_SIGNALING	2.43258e-157	1.21629e-155	12.4465	-2.42612	Both
31	HALLMARK_XENOBIOTIC_METABOLISM	6.01246e-193	3.00623e-191	13.803	-2.15907	Both
40	HALLMARK_MITOTIC_SPINDLE	1.59972e-151	7.99858e-150	12.2105	-2.12151	Both
29	HALLMARK_HEME_METABOLISM	3.23123e-196	1.61562e-194	13.9209	-1.78905	Both
17	HALLMARK_UV_RESPONSE_UP	7.02976e-208	3.51488e-206	14.3337	-1.71022	Both
15	HALLMARK_BILE_ACID_METABOLISM	7.02976e-208	3.51488e-206	14.3337	-1.59515	Both
49	HALLMARK_WNT_BETA_CATENIN_SIGNALING	1.36231e-78	6.81154e-77	8.72736	-1.49759	Both
42	HALLMARK_REACTIVE_OXYGEN_SPECIES_PATHWAY	7.74082e-139	3.87041e-137	11.6796	-1.45654	Both
43	HALLMARK_KRAS_SIGNALING_DN	1.02767e-126	5.13837e-125	11.1485	-1.35656	Both
46	HALLMARK_ANGIOGENESIS	9.31195e-108	4.65598e-106	10.2631	-1.34371	Both
48	HALLMARK_APICAL_SURFACE	1.14042e-80	5.70211e-79	8.84556	-0.965711	Both
32	HALLMARK_PEROXISOME	2.53214e-191	1.26607e-189	13.744	-0.885411	Both
30	HALLMARK_FATTY_ACID_METABOLISM	1.40501e-194	7.02504e-193	13.8619	-0.518725	Both
45	HALLMARK_NOTCH_SIGNALING	6.65704e-114	3.32852e-112	10.5583	-0.374237	Both
39	HALLMARK_SPERMATOGENESIS	7.0952e-156	3.5476e-154	12.3875	-0.0621114	Both
50	HALLMARK_PANCREAS_BETA_CELLS	1.00749e-46	5.03746e-45	6.65566	0.414931	Both
44	HALLMARK_HEDGEHOG_SIGNALING	6.05203e-119	3.02601e-117	10.7944	1.06537	Both
41	HALLMARK_DNA_REPAIR	3.12395e-147	1.56197e-145	12.0336	4.84043	Both
37	HALLMARK_G2M_CHECKPOINT	9.06877e-165	4.53438e-163	12.7414	6.38254	CTB 1
47	HALLMARK_MYC_TARGETS_V2	9.31195e-108	4.65598e-106	10.2631	7.76181	CTB 1
23	HALLMARK_E2F_TARGETS	3.57118e-201	1.78559e-199	14.0978	8.16055	CTB 1
33	HALLMARK_MYC_TARGETS_V1	4.28102e-188	2.14051e-186	13.6261	25.3905	CTB 1
24	HALLMARK_OXIDATIVE_PHOSPHORYLATION	1.62905e-199	8.14525e-198	14.0388	26.8349	CTB 1

### Sheet: 3%
	Pathway	Pval	adjPval	qval	FC	Enrichment
1	HALLMARK_EPITHELIAL_MESENCHYMAL_TRANSITION	2.03469e-216	1.01734e-214	14.6285	-37.5485	EVT
7	HALLMARK_INTERFERON_GAMMA_RESPONSE	7.02976e-208	3.51488e-206	14.3337	-26.4682	EVT
10	HALLMARK_COMPLEMENT	1.63588e-204	8.1794e-203	14.2157	-22.6542	EVT
2	HALLMARK_HYPOXIA	5.55507e-213	2.77753e-211	14.5106	-20.5779	EVT
23	HALLMARK_INTERFERON_ALPHA_RESPONSE	6.78983e-185	3.39491e-183	13.5081	-19.4203	EVT
4	HALLMARK_APOPTOSIS	1.42275e-209	7.11374e-208	14.3926	-19.2785	EVT
8	HALLMARK_TNFA_SIGNALING_VIA_NFKB	7.02976e-208	3.51488e-206	14.3337	-18.8086	EVT
17	HALLMARK_APICAL_JUNCTION	7.31341e-198	3.65671e-196	13.9799	-15.8275	EVT
11	HALLMARK_IL2_STAT5_SIGNALING	1.63588e-204	8.1794e-203	14.2157	-15.011	EVT
15	HALLMARK_INFLAMMATORY_RESPONSE	3.57118e-201	1.78559e-199	14.0978	-13.9981	EVT
6	HALLMARK_COAGULATION	7.02976e-208	3.51488e-206	14.3337	-13.8718	EVT
27	HALLMARK_UNFOLDED_PROTEIN_RESPONSE	3.8045e-180	1.90225e-178	13.3312	-13.0308	EVT
13	HALLMARK_UV_RESPONSE_DN	7.7046e-203	3.8523e-201	14.1568	-12.9692	EVT
14	HALLMARK_ANDROGEN_RESPONSE	3.57118e-201	1.78559e-199	14.0978	-11.832	EVT
18	HALLMARK_GLYCOLYSIS	7.31341e-198	3.65671e-196	13.9799	-10.7103	EVT
3	HALLMARK_ALLOGRAFT_REJECTION	1.42275e-209	7.11374e-208	14.3926	-10.1248	EVT
16	HALLMARK_ADIPOGENESIS	7.31341e-198	3.65671e-196	13.9799	-9.84342	EVT
37	HALLMARK_MITOTIC_SPINDLE	8.14806e-146	4.07403e-144	11.9746	-9.80006	EVT
38	HALLMARK_PROTEIN_SECRETION	8.14806e-146	4.07403e-144	11.9746	-9.04975	EVT
21	HALLMARK_KRAS_SIGNALING_UP	2.53214e-191	1.26607e-189	13.744	-8.52812	EVT
9	HALLMARK_P53_PATHWAY	3.41834e-206	1.70917e-204	14.2747	-8.21128	EVT
12	HALLMARK_UV_RESPONSE_UP	1.63588e-204	8.1794e-203	14.2157	-8.19307	EVT
35	HALLMARK_PI3K_AKT_MTOR_SIGNALING	1.17874e-148	5.89371e-147	12.0925	-7.23614	EVT
22	HALLMARK_MYOGENESIS	4.28102e-188	2.14051e-186	13.6261	-7.09123	EVT
29	HALLMARK_IL6_JAK_STAT3_SIGNALING	6.52282e-174	3.26141e-172	13.0953	-6.43697	EVT
33	HALLMARK_HEME_METABOLISM	2.72563e-160	1.36282e-158	12.5645	-5.6673	EVT
34	HALLMARK_TGF_BETA_SIGNALING	2.0367e-154	1.01835e-152	12.3285	-5.47226	EVT
19	HALLMARK_ESTROGEN_RESPONSE_EARLY	3.23123e-196	1.61562e-194	13.9209	-5.42632	EVT
25	HALLMARK_MTORC1_SIGNALING	3.8045e-180	1.90225e-178	13.3312	-5.2345	EVT
5	HALLMARK_ESTROGEN_RESPONSE_LATE	1.42275e-209	7.11374e-208	14.3926	-4.23238	Both
41	HALLMARK_DNA_REPAIR	4.927e-128	2.4635e-126	11.2075	-3.75162	Both
20	HALLMARK_BILE_ACID_METABOLISM	6.01246e-193	3.00623e-191	13.803	-3.07201	Both
46	HALLMARK_WNT_BETA_CATENIN_SIGNALING	1.02786e-93	5.1393e-92	9.55453	-2.95381	Both
39	HALLMARK_G2M_CHECKPOINT	1.3137e-141	6.56852e-140	11.7976	-2.87688	Both
43	HALLMARK_ANGIOGENESIS	8.47376e-123	4.23688e-121	10.9715	-2.61614	Both
31	HALLMARK_XENOBIOTIC_METABOLISM	2.26792e-172	1.13396e-170	13.0363	-2.32113	Both
48	HALLMARK_APICAL_SURFACE	1.01876e-81	5.09379e-80	8.90466	-2.2298	Both
36	HALLMARK_REACTIVE_OXYGEN_SPECIES_PATHWAY	3.12395e-147	1.56197e-145	12.0336	-1.8419	Both
24	HALLMARK_CHOLESTEROL_HOMEOSTASIS	3.8045e-180	1.90225e-178	13.3312	-1.62469	Both
45	HALLMARK_SPERMATOGENESIS	5.76618e-103	2.88309e-101	10.027	-1.56385	Both
44	HALLMARK_NOTCH_SIGNALING	3.74388e-104	1.87194e-102	10.086	-1.55758	Both
42	HALLMARK_KRAS_SIGNALING_DN	4.26189e-124	2.13094e-122	11.0305	-1.00262	Both
40	HALLMARK_PEROXISOME	4.27897e-136	2.13948e-134	11.5616	-0.831306	Both
49	HALLMARK_HEDGEHOG_SIGNALING	1.5268e-76	7.634e-75	8.60914	-0.444186	Both
50	HALLMARK_PANCREAS_BETA_CELLS	9.53955e-38	4.76977e-36	5.94319	-0.2135	Both
32	HALLMARK_FATTY_ACID_METABOLISM	9.06877e-165	4.53438e-163	12.7414	0.00850679	Both
47	HALLMARK_MYC_TARGETS_V2	7.75003e-84	3.87501e-82	9.02284	1.96563	Both
28	HALLMARK_E2F_TARGETS	6.52282e-174	3.26141e-172	13.0953	3.26159	Both
30	HALLMARK_MYC_TARGETS_V1	6.52282e-174	3.26141e-172	13.0953	6.15427	CTB 1
26	HALLMARK_OXIDATIVE_PHOSPHORYLATION	3.8045e-180	1.90225e-178	13.3312	7.17519	CTB 1
